# Population histories of the United States revealed through fine-scale migration and haplotype analysis

**DOI:** 10.1101/577411

**Authors:** Chengzhen L. Dai, Mohammad M. Vazifeh, Chen-Hsiang Yeang, Remi Tachet, R. Spencer Wells, Miguel G. Vilar, Mark J. Daly, Carlo Ratti, Alicia R. Martin

## Abstract

The population of the United States is shaped by centuries of migration, isolation, growth, and admixture between ancestors of global origins. Here, we assemble a comprehensive view of recent population history by studying the ancestry and population structure of over 32,000 individuals in the US using genetic, ancestral birth origin, and geographic data from the National Geographic Genographic Project. We identify migration routes and barriers that reflect historical demographic events. We also uncover the spatial patterns of relatedness in subpopulations through the combination of haplotype clustering, ancestral birth origin analysis, and local ancestry inference. Examples of these patterns include substantial substructure and heterogeneity in Hispanics/Latinos, isolation-by-distance in African Americans, elevated levels of relatedness and homozygosity in Asian immigrants, and fine-scale structure in European descents. Taken together, our results provide detailed insights into the genetic structure and demographic history of the diverse US population.
