## Supplemental Tables 1-5 for "Population histories of the United States revealed through fine-scale migration and haplotype analysis"

### Sheet: Table S1
	Counts						ADMIXTURE K=5 ancestry proportions (mean ± sd)
	South	West	Midwest	Northeast	Total (% Total)		EUR (%)	AFR (%)	AMR (%)	EAS (%)	SAS (%)
European Americans	8301	7625	4753	4894	25573 (78.5%)		88.2 ± 4.7	2 ± 1.6	2.5 ± 1	1.8 ± 4.1	5.5 ± 2.3
Hispanic/Latinos	833	965	219	401	2418 (7.4%)		60.6 ± 16.1	8.3 ± 8.6	21.5 ± 16.5	4.3 ± 8.2	5.3 ± 5.8
African Americans	340	200	107	188	835 (2.6%)		25.8 ± 15.2	68.7 ± 17.6	1.8 ± 4	1.6 ± 4.2	2.2 ± 2.5
East Asians	78	211	49	73	411 (1.3%)		1.9 ± 5.7	0.4 ± 1	1.7 ± 1.6	93.5 ± 8.3	2.5 ± 3.6
South Asians	105	77	42	99	323 (1%)		21.5 ± 12	1.7 ± 3.6	2.4 ± 1.1	5.7 ± 8.4	68.8 ± 12.7
Unassigned	981	882	570	595	3028 (9.3%)		82.2 ± 18.6	4.5 ± 12.5	4.1 ± 7.6	3.3 ± 11.8	5.9 ± 6.7
Total	10638	9960	5740	6250	32588 (100%)		82.2 ± 18.4	4.4 ± 12.0	4.0 ± 7.2	3.3 ± 11.7	6.0 ± 7.3
Table S1. Summary of Ancestry Classifications.
Individuals were classified at continent ancestry level using a Random Forest model trained on the 1000 Genome Project population. Continental ancestry classifications for Genographic individuals were assigned at 90% probability. Regions are based on 2010 US Census Regions. AFR = African, AMR = Admixed American, EAS = East Asian, EUR = European, SAS = South Asian. The substantial admixture propor…

### Sheet: Table S2
	Northeast Region		Midwest Region		South Region		West Region		Overall
	Count	Percentage within Region	Count	Percentage within Region	Count	Percentage within Region	Count	Percentage within Region	Count	Percentage within Region
Race alone or in combination with one or more other races
Total population	55989520		67546398		118575377		74403726		316515021
White	42456220	0.758289	56514529	0.836677	87205734	0.735446	54790185	0.73639	2.40967e+08	0.761312
Black or African American	7366655	0.131572	7766541	0.114981	24154425	0.203705	4299572	0.0577871	4.35872e+07	0.13771
American Indian and Alaska Native	476428	0.00850924	915209	0.0135493	1764661	0.0148822	2152797	0.028934	5.3091e+06	0.0167736
Asian	3802219	0.0679095	2310102	0.0342002	4386471	0.0369931	8668924	0.116512	1.91677e+07	0.0605586
Native Hawaiian and Other Pacific Islander	71390	0.00127506	78859	0.00116748	190461	0.00160624	921724	0.0123881	1.26243e+06	0.00398854
Some other race	3384557	0.0604498	1710900	0.0253293	4073068	0.03435	7391471	0.0993428	1.656e+07	0.0523198
Hispanic or Latino
Total population	55989520		67546398		118575377		74403726		316515021
Hispanic or Latino (of any race)	7573707	0.13527	4996825	0.0739762	19847482	0.167383	21814191	0.293187	5.42322e+07	0.171342
Not Hispanic or Latino	48415813	0.86473	62549573	0.926024	98727895	0.832617	52589535	0.706813	2.62283e+08	0.828658
Table S2. US Census Data on Race and Hispanic/Latino Origin by Census Regions
Data was aggregated using the US Census American FactFinder tool.

### Sheet: Table S3
Longitude	Latitude	Odds Ratio	p-value	Cluster
-95.3896	30.0564	3.27752	0.00150937	Acadia
-97.127	33.2465	5.12147	0.023429	Acadia
-71.0649	42.3786	5.97013	0.00199188	Acadia
-70.9741	42.4649	8.54228	0.000117861	Acadia
-82.2529	28.3312	9.12195	0.022972	Acadia
-71.0132	43.0059	11.9714	0.000501218	Acadia
-89.8826	30.033	12.4217	8.47e-05	Acadia
-91.1402	30.6556	31.4644	1.14e-08	Acadia
-75.4836	40.0423	3.6959	0.0139584	Admixed Jewish
-121.951	37.0079	3.99193	0.0211798	Admixed Jewish
-82.8998	42.4977	4.16126	0.0400548	Admixed Jewish
-87.9678	42.2299	4.17567	0.00876502	Admixed Jewish
-76.6878	39.2849	4.2308	0.0176786	Admixed Jewish
-122.218	37.7768	2.28943	0.0213587	African Americans North
-77.1662	38.713	2.34142	0.0102337	African Americans North
-82.8959	39.8524	3.55107	0.0161516	African Americans North
-86.7259	36.213	4.02005	0.0433021	African Americans North
-90.0402	35.103	5.36247	0.0216107	African Americans North
-84.5711	42.7377	5.36247	0.0216107	African Americans North
-94.2987	39.0166	5.57233	0.00728439	African Americans North
-76.8888	38.9505	12.5357	6.32e-11	African Americans North
-84.3185	33.75	2.86619	0.0146933	African Americans South
-77.3573	38.5575	4.3475	0.00183515	African Americans South
-86.4375	30.9451	4.37403	0.0375406	African Americans South
-75.0497	40.0236	4.4685	2e-05	African Americans South
-121.802	37.9916	1.79017	0.0452467	Ashkenazi Jewish
-105.275	40.177	2.35918	0.0171796	Ashkenazi Jewish
-76.4972	39.4549	2.67378	0.00711501	Ashkenazi Jewish
-122.689	38.0125	2.94184	0.00391597	Ashkenazi Jewish
-76.9347	39.0972	2.98524	6.59e-09	Ashkenazi Jewish
-75.1269	40.1279	3.05949	0.00021026	Ashkenazi Jewish
-82.5765	27.4387	3.15981	0.0488077	Ashkenazi Jewish
-75.0862	39.9498	3.31441	0.0245855	Ashkenazi Jewish
-88.1517	39.9893	4.40687	0.00439626	Ashkenazi Jewish
-122.561	45.5157	1.66055	0.0301786	Central Europe
-104.899	39.3809	2.15117	0.0267347	Central Europe
-85.6738	43.0597	2.40768	0.0168914	Central Europe
-75.536	40.7237	3.06529	0.00291094	Central Europe
-96.6457	40.7492	3.1966	0.00863404	Central Europe
-87.9103	43.0721	3.51423	2.2e-06	Central Europe
-76.6811	39.7534	3.6782	0.00151795	Central Europe
-88.0948	43.0609	5.25869	3.92e-05	Central Europe
-80.9611	35.2766	2.94329	0.0324527	East Asia
-117.636	33.7432	3.07448	0.000151685	East Asia
-122.462	37.7998	4.73958	1.05e-06	East Asia
-109.959	27.6876	22.5453	4.73e-42	East Asia
-77.1167	38.813	2.00661	0.0485444	Eastern Europe
-122.401	47.9621	2.63303	0.0399356	Eastern Europe
-82.0067	26.6343	2.73862	0.00355853	Eastern Europe
-83.1728	42.7656	2.75539	9.33e-05	Eastern Europe
-81.5591	41.0402	3.68139	0.0021386	Eastern Europe
-75.311	40.3612	3.69596	0.000137355	Eastern Europe
-88.1974	41.6076	4.09209	0.00063162	Eastern Europe
-81.4437	41.3884	4.25643	1.2e-09	Eastern Europe
-122.21	47.4674	2.88094	0.000303084	Finland
-122.709	43.8647	4.3913	0.0345291	Finland
-121.666	47.8517	4.45218	0.00665537	Finland
-71.1521	42.4845	4.31898	4.79e-05	French Canadian
-72.6954	41.7933	6.30497	7.23e-05	French Canadian
-72.5093	42.1284	7.39685	0.00937147	French Canadian
-70.417	43.8107	7.95177	0.00214201	French Canadian
-71.7233	43.081	8.44957	0.00174008	French Canadian
-71.9662	41.5096	9.24557	0.000318669	French Canadian
-73.235	44.3092	9.78606	0.00455209	French Canadian
-71.9643	42.3809	11.4393	2.79e-07	French Canadian
-71.3683	41.8124	13.389	6.44e-05	French Canadian
-71.3309	41.9755	15.9025	3.06e-05	French Canadian
-83.0442	42.4327	7.29259	0.0330913	Greater Middle East
-104.991	39.6468	7.44823	0.0318657	Greater Middle East
-77.0419	38.8976	8.08644	0.000545543	Greater Middle East
-79.7428	40.4827	8.8427	0.00557248	Greater Middle East
-78.6425	42.8342	8.86667	0.0232818	Greater Middle East
-81.6565	30.4491	8.86667	0.0232818	Greater Middle East
-70.8272	42.0407	14.3088	0.00969021	Greater Middle East
-87.7702	41.7441	2.64138	0.00656674	Greece-Italy
-88.0022	41.9316	3.86772	0.0227336	Greece-Italy
-72.7815	41.532	4.23212	0.0373951	Greece-Italy
-73.9485	41.0094	4.46795	0.0327723	Greece-Italy
-122.71	38.3286	4.67848	0.0123985	Greece-Italy
-74.0725	40.7165	5.83166	0.0168681	Greece-Italy
-74.8067	39.967	6.36535	0.0428937	Greece-Italy
-75.7637	40.3851	6.68404	0.0394188	Greece-Italy
-73.5754	40.7563	10.4304	2.26e-06	Greece-Italy
-117.488	33.9218	2.74616	0.0079555	Hispanics/Latinos
-96.4215	33.0483	2.84138	0.0239981	Hispanics/Latinos
-80.2202	26.068	3.40398	0.000434636	Hispanics/Latinos
-80.2494	25.909	10.3814	2.55e-25	Hispanics/Latinos
-110.95	32.2338	3.86772	7.35e-05	Hispanics/Latinos in California
-121.254	37.8898	4.68265	0.0309298	Hispanics/Latinos in California
-118.089	33.989	5.34956	2.78e-29	Hispanics/Latinos in California
-117.12	32.6974	4.25445	0.000453036	Hispanics/Latinos in New Mexico
-121.402	38.4847	4.28943	0.0163397	Hispanics/Latinos in New Mexico
-117.151	47.6487	7.32565	0.00923172	Hispanics/Latinos in New Mexico
-117.481	34.047	7.43476	0.00257756	Hispanics/Latinos in New Mexico
-121.172	38.8175	7.71544	0.0301843	Hispanics/Latinos in New Mexico
-105.131	39.5998	7.80045	0.00218048	Hispanics/Latinos in New Mexico
-104.824	39.9733	11.2482	0.0153826	Hispanics/Latinos in New Mexico
-106.373	35.1365	14.0992	4.71e-08	Hispanics/Latinos in New Mexico
-106.915	32.4888	15.2351	0.00130022	Hispanics/Latinos in New Mexico
-106.076	35.6063	25.7635	3.06e-07	Hispanics/Latinos in New Mexico
-97.5473	30.3512	6.11611	0.000234434	Hispanics/Latinos in Texas
-97.1355	32.6914	6.32607	0.00154341	Hispanics/Latinos in Texas
-118.484	35.7141	10.643	0.0170706	Hispanics/Latinos in Texas
-88.3061	41.9922	10.9659	0.0161806	Hispanics/Latinos in Texas
-106.418	31.9017	11.6741	0.0144628	Hispanics/Latinos in Texas
-97.9585	30.1902	12.0636	0.0136355	Hispanics/Latinos in Texas
-119.763	36.7952	18.2	0.000812655	Hispanics/Latinos in Texas
-98.5063	29.4036	30.001	1.02e-25	Hispanics/Latinos in Texas
-82.847	27.8879	1.81581	0.0435363	Ireland
-77.7955	43.2898	2.20199	0.0302989	Ireland
-69.9696	41.7023	2.31047	0.0448237	Ireland
-75.2686	39.9585	2.56977	0.0101576	Ireland
-76.3186	39.7074	2.86809	0.0279843	Ireland
-75.5754	40.7604	3.32744	0.015945	Ireland
-73.6898	42.8053	3.34768	0.00926281	Ireland
-74.2867	39.6588	3.7	0.00332177	Ireland
-72.2502	41.8074	3.73433	0.0056534	Ireland
-73.838	42.6929	4.51846	3.75e-05	Ireland
-72.2607	42.2706	6.03972	4.16e-05	Ireland
-115.258	36.3263	2.55826	0.0359395	Italy
-73.5213	41.0968	2.86677	0.00605798	Italy
-74.0406	40.3352	3.73478	0.00741031	Italy
-74.7963	40.5254	4.18885	0.0410468	Italy
-74.3222	40.7018	4.47341	0.015634	Italy
-72.7974	40.8559	4.85463	1.83e-06	Italy
-76.279	42.4833	4.96537	0.0275806	Italy
-88.6143	42.4243	4.96537	0.0275806	Italy
-74.7514	40.207	5.72599	0.00104858	Italy
-72.4721	41.4088	5.96647	0.00634055	Italy
-73.6989	41.8919	6.63006	0.00453038	Italy
-73.8331	41.1463	7.5363	1.29e-10	Italy
-74.6356	40.9195	8.51064	1.1e-06	Italy
-74.2471	41.5204	9.83073	2e-05	Italy
-78.5861	35.7678	1.44156	0.0455851	Northwest Europe 1
-122.416	47.2124	1.63905	0.0165867	Northwest Europe 1
-90.4445	38.7253	1.64859	0.00897869	Northwest Europe 1
-119.885	26.4948	1.74474	0.0110012	Northwest Europe 1
-123.024	45.6575	1.74474	0.0110012	Northwest Europe 1
-83.9857	33.9491	1.7659	0.0385062	Northwest Europe 1
-84.2384	39.7841	1.7659	0.0385062	Northwest Europe 1
-77.2868	39.4086	1.77882	0.0499096	Northwest Europe 1
-84.5374	33.8591	1.84415	0.00888502	Northwest Europe 1
-96.7492	32.7929	1.8675	1.14e-05	Northwest Europe 1
-81.4467	29.7878	1.88404	0.0490509	Northwest Europe 1
-116.225	43.5831	1.91818	0.0203846	Northwest Europe 1
-86.0538	39.8373	1.9257	0.0101034	Northwest Europe 1
-82.4053	35.6024	2.04595	0.0188226	Northwest Europe 1
-122.457	48.9435	2.08369	0.0215818	Northwest Europe 1
-122.789	42.2272	2.22901	0.0357008	Northwest Europe 1
-80.9865	34.2	2.34439	0.0107731	Northwest Europe 1
-104.779	40.2832	2.49167	0.0103646	Northwest Europe 1
-81.5329	27.8269	2.55795	0.00462135	Northwest Europe 1
-80.3168	32.5423	2.80955	0.000922368	Northwest Europe 1
-86.7733	33.5243	2.84255	0.00147772	Northwest Europe 1
-83.9741	35.9737	2.98529	0.000439056	Northwest Europe 1
-92.3712	34.771	3.07048	0.000359054	Northwest Europe 1
-97.1951	35.3516	3.12647	0.00116465	Northwest Europe 1
-93.4741	37.1243	3.12647	0.00116465	Northwest Europe 1
-86.7399	34.6541	3.12847	6.55e-05	Northwest Europe 1
-85.7514	38.2529	3.31865	2.22e-05	Northwest Europe 1
-95.8242	36.1695	3.49661	1.43e-06	Northwest Europe 1
-84.4611	38.0585	3.87698	9.19e-05	Northwest Europe 1
-77.3234	37.5436	4.09395	0.000103622	Northwest Europe 1
-97.6279	35.4168	5.85935	1.1e-10	Northwest Europe 1
-94.6414	38.9252	2.1651	0.0429199	Northwest Europe 2
-105.011	40.5028	2.40541	0.0257389	Northwest Europe 2
-111.996	40.6505	2.63865	0.00785008	Northwest Europe 2
-122.251	38.1521	2.74753	0.0303862	Northwest Europe 2
-97.3175	37.6199	3.8499	0.0042486	Northwest Europe 2
-81.6863	38.3624	4.81106	0.00311765	Northwest Europe 2
-80.0703	26.8021	4.66861	0.00246824	Puerto Rico
-74.6374	40.5713	5.31996	0.0217173	Puerto Rico
-73.8792	40.6458	5.33608	1.58e-05	Puerto Rico
-73.9371	40.8262	6.81299	9.83e-13	Puerto Rico
-74.2022	40.8442	6.99419	0.00106019	Puerto Rico
-81.1863	28.5842	7.99857	5.08e-05	Puerto Rico
-82.2136	27.9871	8.62736	9.01e-06	Puerto Rico
-74.213	40.5297	9.05	0.00565593	Puerto Rico
-73.8437	40.7855	11.1905	1.2e-11	Puerto Rico
-81.2763	28.7692	11.3746	0.000133928	Puerto Rico
-74.0016	41.2045	14.2219	5.14e-05	Puerto Rico
-73.9086	40.8297	15.3377	3.01e-08	Puerto Rico
-104.842	39.0081	2.93667	0.033338	Scandinavia
-122.784	47.085	3.34426	0.0210691	Scandinavia
-122.65	47.6267	3.47483	0.0335819	Scandinavia
-95.0269	29.4688	4.49006	0.0350553	Scandinavia
-89.7801	43.1779	4.76968	4.82e-05	Scandinavia
-91.5085	41.81	6.43966	0.00500669	Scandinavia
-93.1205	44.9353	8.93303	5e-09	Scandinavia
-93.2665	44.6696	10.2832	3.91e-06	Scandinavia
-93.2594	44.9734	10.4025	8.98e-24	Scandinavia
-92.9576	45.06	10.9126	1.13e-05	Scandinavia
-122.008	37.4063	3.48592	0.000322345	South Asia
-70.9443	42.2427	3.9183	0.0222385	South Asia
-82.2442	27.0511	5.07403	0.0245938	South Asia
-74.3183	40.5715	8.7644	0.000111708	South Asia
-122.246	37.5335	3.02703	0.0480101	Southeast Asia
-80.2342	36.1479	5.8978	0.0496915	Southeast Asia
-82.3224	34.9356	6.22808	0.0145606	Southeast Asia
-83.797	39.7446	6.4882	0.0422541	Southeast Asia
-119.8	34.43	2.42128	0.01818	Southern Europe
-84.0345	42.3169	2.58708	0.00628282	Southern Europe
-76.0821	36.7868	2.58764	0.0383456	Southern Europe
-121.528	38.5922	3.22885	0.00596365	Southern Europe
-77.1225	40.1479	4.33166	0.00244295	Southern Europe
-76.4281	40.0407	5.63543	4.95e-05	Southern Europe
Table S3. Geographic distribution of statistically significant clusters assignments
Each county-cluster pair was evaluated for significance using Fisher's exact test. Only significant county-cluster pairs are shown. Geographic coordinates represent the centroid of the county.

### Sheet: Table S4
Cluster	Size
Central & Eastern European	526
Southern Europe & Middle East	852
Jewish 1	309
Jewish 2	291
Jewish 3	180
Jewish 4	140
Jewish 5	162
Jewish 6	162
Scandinavia	718
Northwest Europe	11256
Southeast Europe 1	621
Eastern Europe	2080
Central Europe	2877
Southeast Europe 2	712
French Canadian	333
Acadian	226
Italy 2	931
Ireland	2670
Northwest Europe 2	2133
Hispanics in New Mexico	150
Hispanics in California	786
Hispanics in Puerto Rico	1076
Hispanics in Texas	135
East Asians	357
Southeast Asians	99
South Asia	712
African Americans North	566
African Americans South	617
Table S4. Size of clusters identified from the unfiltered network.
Only clusters with more than 50 individuals were annotated to allow for interpretability and generalizability.

### Sheet: Table S5
	Central and Eastern European	Southern Europe and Middle East	Jewish 1	Jewish 2	Jewish 3	Jewish 4	Jewish 5	Jewish 6	Scandinavian	Northwest Europe	Southeast Europe 1	Eastern Europe	Central Europe	Southeast Europe 2	French Canadian	Acadian	Italy 2	Ireland	Northwest Europe 2	Hispanics in New Mexico	Hispanics in California	Hispanics in Puerto Rico	Hispanics in Texas	East Asians	Southeast Asians	South Asia	African Americans North
Southern Europe and Middle East	0.0031376
Jewish 1	0.00328913	0.00343971
Jewish 2	0.003741	0.00376354	0.00034265
Jewish 3	0.00331101	0.00347332	0.000237801	0.000263847
Jewish 4	0.00384259	0.00373591	0.000222182	0.000279499	0.000275126
Jewish 5	0.00395778	0.00377206	0.000215645	0.000330822	0.00030002	0.00027337
Jewish 6	0.00337395	0.00349153	0.000157163	0.000270872	0.000211343	0.0002151	0.000233161
Scandinavian	0.00162302	0.00762941	0.00878014	0.00955673	0.00884542	0.0097318	0.00986173	0.00894851
Northwest Europe	0.00103279	0.00633206	0.00768385	0.00840397	0.00772391	0.00854998	0.00868838	0.0078391	0.000309901
Southeast Europe 1	0.000577233	0.00451161	0.0061736	0.00684802	0.00621806	0.00694542	0.00704198	0.00628123	0.000887294	0.000527405
Eastern Europe	0.00150084	0.00643365	0.00776843	0.00851927	0.00783111	0.00860394	0.00869702	0.00785499	0.00136904	0.00129903	0.000414391
Central Europe	0.000863433	0.00591047	0.00728841	0.00800977	0.00733989	0.00814162	0.00826687	0.00741493	0.000312156	0.000168803	0.000208733	0.000621559
Southeast Europe 2	0.000525641	0.00444222	0.00613412	0.0067644	0.00615913	0.00689402	0.00700321	0.00627515	0.00069735	0.000206442	0.000302506	0.00124531	0.0002473
French Canadian	0.000782353	0.00489207	0.00655306	0.00718966	0.0065853	0.00734547	0.00746796	0.00672385	0.000872703	0.000344112	0.000515413	0.0014854	0.000436019	0.000157139
Acadian	0.000908166	0.00487179	0.00657127	0.00719964	0.00659468	0.00733581	0.00747597	0.0067365	0.00113014	0.000586108	0.000696517	0.0016822	0.000680069	0.000363653	0.000353808
Italy 2	0.000477491	0.00224407	0.00450082	0.00501291	0.00450448	0.0051043	0.00519592	0.0046052	0.00204282	0.00120198	0.000768546	0.00209909	0.00116328	0.000453448	0.000643985	0.000776885
Ireland	0.00126506	0.00676397	0.0080652	0.00881102	0.00812816	0.00894717	0.00908642	0.00824813	0.000567951	0.00015574	0.000754485	0.0015459	0.000417734	0.000419317	0.000509286	0.000720523	0.00145632
Northwest Europe 2	0.00104777	0.00621106	0.00759534	0.00831152	0.00764069	0.00846763	0.00860886	0.0077548	0.000449105	0.00014978	0.000568284	0.00130951	0.000268707	0.000300283	0.000429525	0.000676281	0.00123383	0.000285105
Hispanics in New Mexico	0.0118459	0.0142655	0.0153839	0.016246	0.015579	0.0157783	0.0161337	0.0155036	0.0135255	0.013311	0.0125585	0.0132697	0.012861	0.012651	0.0128608	0.0125216	0.0124749	0.0134904	0.0132797
Hispanics in California	0.0333236	0.0353644	0.0358066	0.0367869	0.0361813	0.0360667	0.0365227	0.0359953	0.0354645	0.0360231	0.0344962	0.0351052	0.0351002	0.0348429	0.0350579	0.0343884	0.0346119	0.0360399	0.0357023	0.00737013
Hispanics in Puerto Rico	0.00354711	0.00560281	0.0070713	0.00771403	0.00717127	0.00754888	0.00780145	0.00719965	0.00526285	0.0047869	0.00417312	0.0051723	0.00453042	0.00401275	0.00420739	0.00406403	0.00363836	0.00499356	0.00473091	0.00364895	0.0171822
Hispanics in Texas	0.0103218	0.0123805	0.0135713	0.0143991	0.0138006	0.0140113	0.0142807	0.0137383	0.012264	0.0118923	0.0111529	0.0119705	0.0114944	0.0111256	0.0113628	0.0110679	0.010764	0.0120924	0.0118592	0.00185596	0.00886164	0.00293943
East Asians	0.138761	0.136764	0.139427	0.140858	0.141708	0.141773	0.141735	0.141447	0.141939	0.139671	0.140841	0.138198	0.138702	0.141642	0.144415	0.144342	0.139713	0.141024	0.140558	0.104929	0.0830126	0.114449	0.108275
Southeast Asians	0.117582	0.116391	0.117431	0.118672	0.118894	0.118713	0.118919	0.118581	0.121504	0.121462	0.120032	0.119315	0.119973	0.120924	0.122366	0.12175	0.119415	0.122119	0.121448	0.0859589	0.0702548	0.096138	0.0884533	0.0110023
South Asia	0.0227421	0.0228617	0.0240877	0.0249985	0.0244449	0.0243585	0.0246061	0.0241239	0.0256338	0.0261926	0.024159	0.024932	0.02512	0.0247741	0.0252209	0.0246581	0.0241037	0.0262585	0.0258278	0.0135048	0.0193845	0.0151348	0.0138412	0.0649487	0.0505622
African Americans North	0.125061	0.119046	0.121371	0.121731	0.121727	0.121228	0.122149	0.121927	0.132129	0.1304	0.128828	0.129867	0.129843	0.128612	0.129768	0.128902	0.12496	0.131397	0.130349	0.114602	0.11547	0.106588	0.114289	0.181268	0.16328	0.108513
African Americans South	0.0311966	0.0295348	0.0307847	0.0312183	0.030663	0.0305043	0.0311338	0.0307211	0.0358182	0.035858	0.0334993	0.0354126	0.0351518	0.0333696	0.0335081	0.0328084	0.0315198	0.0360767	0.0353033	0.02834	0.0394026	0.0223936	0.0274694	0.122319	0.101962	0.0317813	0.0356846
Table S5. Pairwise FST between clusters identified from the unfiltered network.
Clusters were identified using the complete haplotype network with no pruning of edges.
